# *pixy*: Unbiased estimation of nucleotide diversity and divergence in the presence of missing data

**DOI:** 10.1101/2020.06.27.175091

**Authors:** Katharine L Korunes, Kieran Samuk

## Abstract

Population genetic analyses often use summary statistics to describe patterns of genetic variation and provide insight into evolutionary processes. Among the most fundamental of these summary statistics are *π* and *d*_XY_, which are used to describe genetic diversity within and between populations, respectively. Here, we address a widespread issue in *π* and *d*_XY_ calculation: systematic bias generated by missing data of various types. Many popular methods for calculating *π* and *d*_XY_ operate on data encoded in the Variant Call Format (VCF), which condenses genetic data by omitting invariant sites. When calculating *π* and *d*_XY_ using a VCF, it is often implicitly assumed that missing genotypes (including those at sites not represented in the VCF) are homozygous for the reference allele. Here, we show how this assumption can result in substantial downward bias in estimates of *π* and *d*_XY_ that is directly proportional to the amount of missing data. We discuss the pervasive nature and importance of this problem in population genetics, and introduce a user-friendly UNIX command line utility, *pixy*, that solves this problem via an algorithm that generates unbiased estimates of *π* and *d*_XY_ in the face of missing data. We compare *pixy* to existing methods using both simulated and empirical data, and show that *pixy* alone produces unbiased estimates of *π* and *d*_XY_ regardless of the form or amount of missing data. In sum, our software solves a long-standing problem in applied population genetics and highlights the importance of properly accounting for missing data in population genetic analyses.
