## Supplemental Table 2 for "*pixy*: Unbiased estimation of nucleotide diversity and divergence in the presence of missing data"

Summary Statistic	Method	Missing Data Type	Regression Coefficient	SE	T-statistic	P-value
pi	pixy	genotypes	0.000407731	0.00074219	0.549362705	0.582768959
pi	popgenome	genotypes	-0.088000008	0.002772822	-31.73662044	1.80E-208
pi	scikitallel	genotypes	-0.088196871	0.002525215	-34.92648349	3.91E-252
pi	vcftools	genotypes	-1.044887002	0.002208914	-473.0320652	0
pi	pixy	sites	0.000286485	0.00200587	0.142823391	0.886432541
pi	popgenome	sites	-1.000032883	0.000450161	-2221.501632	0
pi	scikitallel	sites	-0.999949435	0.000406732	-2458.496998	0
pi	vcftools	sites	-0.999923777	0.000406906	-2457.380942	0
dxy	pixy	genotypes	0.002735962	0.001049575	2.606731802	0.0091548
dxy	popgenome	genotypes	-0.527044407	0.006686855	-78.81798341	0
dxy	scikitallel	genotypes	-0.304578232	0.005211423	-58.44434887	0
dxy	pixy	sites	0.000311692	0.002006352	0.155352725	0.876546387
dxy	popgenome	sites	-1.000105389	0.000459065	-2178.568874	0
dxy	scikitallel	sites	-1.000002506	0.000407191	-2455.85792	0
