## Supplemental Table 1 for "*pixy*: Unbiased estimation of nucleotide diversity and divergence in the presence of missing data"

Population	Sample	ox_code	country	year	sex	latitude	longitude
BFS	ERS224670	AB0281-C	Burkina Faso	2012	F	11.15	-4.235
BFS	ERS224248	AB0283-C	Burkina Faso	2012	F	11.15	-4.235
BFS	ERS224089	AB0284-C	Burkina Faso	2012	F	11.15	-4.235
BFS	ERS224283	AB0244-C	Burkina Faso	2012	F	11.235	-4.535
BFS	ERS224294	AB0274-C	Burkina Faso	2012	F	11.15	-4.235
BFS	ERS224165	AB0278-C	Burkina Faso	2012	F	11.15	-4.235
BFS	ERS224095	AB0265-C	Burkina Faso	2012	F	11.15	-4.235
BFS	ERS224295	AB0268-C	Burkina Faso	2012	F	11.15	-4.235
BFS	ERS224227	AB0238-C	Burkina Faso	2012	F	11.235	-4.535
BFS	ERS223790	AB0205-C	Burkina Faso	2012	F	11.15	-4.235
BFS	ERS223797	AB0206-C	Burkina Faso	2012	F	11.15	-4.235
BFS	ERS223771	AB0207-C	Burkina Faso	2012	F	11.235	-4.535
BFS	ERS223827	AB0208-C	Burkina Faso	2012	F	11.235	-4.535
BFS	ERS223759	AB0211-C	Burkina Faso	2012	F	11.233	-4.472
BFS	ERS223750	AB0217-C	Burkina Faso	2012	F	11.235	-4.535
BFS	ERS223967	AB0198-C	Burkina Faso	2012	F	11.15	-4.235
BFS	ERS223970	AB0103-C	Burkina Faso	2012	F	11.233	-4.472
BFS	ERS223924	AB0147-C	Burkina Faso	2012	F	11.235	-4.535
KES	ERS224300	AK0065-C	Kenya	2012	F	-3.635	39.858
KES	ERS224168	AK0067-C	Kenya	2012	F	-3.635	39.858
KES	ERS224314	AK0095-C	Kenya	2012	F	-3.635	39.858
KES	ERS224235	AK0088-C	Kenya	2012	F	-3.635	39.858
KES	ERS224245	AK0087-C	Kenya	2012	F	-3.635	39.858
KES	ERS224206	AK0086-C	Kenya	2012	F	-3.635	39.858
KES	ERS224153	AK0077-C	Kenya	2012	F	-3.635	39.858
KES	ERS224091	AK0110-C	Kenya	2012	F	-3.862	39.745
KES	ERS224105	AK0104-C	Kenya	2012	F	-3.862	39.745
KES	ERS224112	AK0108-C	Kenya	2012	F	-3.862	39.745
KES	ERS224167	AK0098-C	Kenya	2012	F	-3.862	39.745
KES	ERS224209	AK0096-C	Kenya	2012	F	-3.862	39.745
KES	ERS224224	AK0093-C	Kenya	2012	F	-3.635	39.858
KES	ERS224217	AK0073-C	Kenya	2012	F	-3.635	39.858
KES	ERS224218	AK0127-C	Kenya	2012	F	-3.635	39.858
KES	ERS224115	AK0072-C	Kenya	2012	F	-3.635	39.858
KES	ERS224205	AK0094-C	Kenya	2012	F	-3.635	39.858
KES	ERS224170	AK0090-C	Kenya	2012	F	-3.635	39.858
